# A large phylogenetic tree for euphyllophytes

**DOI:** 10.64898/2026.01.06.695000

**Authors:** Tom Carruthers, William J. Baker, Wolf L. Eiserhardt, Félix Forest, Alexandre R. Zuntini, Jared T. Miller, Stephen A. Smith

## Abstract

**Premise:** Molecular datasets for estimating phylogenetic trees increasingly include more species and gene regions. Often trees are constructed using backbone phylogenies, subtrees, and other techniques to address the challenges of large dataset size. Currently, there is no established approach to integrate these rapidly expanding datasets.

**Methods:** We generated a phylogenetic tree (and 1,000 bootstrap trees) with divergence times that span euphyllophytes. To do this, we integrated taxonomically broad dated backbone phylogenies with species-level trees generated from phylogenetic analysis of individual clades. Datasets for species-level trees were assembled using *PyPHLAWD*.

**Results:** The resulting dated phylogenetic tree includes: 121,641 angiosperm species; 1,026 gymnosperms; and 5,603 ferns. This is the largest euphyllophyte phylogenetic tree constructed to date. Topological uncertainty spikes at the start of the Cretaceous and gradually increases during the Cenozoic. Uncertainty in age estimates gradually increases in the Cenozoic but increases dramatically in the most recent 5 Myrs.

**Discussion:** This dated phylogenetic framework can underpin evolutionary studies spanning euphyllophytes, and enable the integration of insights from the recent to the distant past. Our approach also enables the tree to be easily updated in the future to reflect future increases in data availability, and systematic and taxonomic advances within specific clades.
