## Supplementary Table 3 for "A large phylogenetic tree for euphyllophytes": TableS3.csv

group	number of taxa	mean seq len	median seq length	num genes	mean gene length	median gene length
Acanthaceae	1248	2579.761218	2384	17	1978.235294	1948
Acorales	6	790.6666667	711	1	1405	1405
Acrogymnospermae	1033	9949.500484	8694	142	1692.147887	1495.5
Alismatales	1469	4455.257999	3296	81	1653.012346	1151
Alseuosmiaceae	9	1294.444444	1443	2	1160	1160
Amaranthaceae	978	2773.600204	2146	23	1453.608696	1418
Apiaceae	2943	3231.179069	2195	51	2293.901961	2029
Aquifoliales	234	2747.611111	2134.5	8	1213.375	1261
Arecales	1077	5714.427112	5082	46	1700.434783	1396.5
Argophyllaceae	9	663.3333333	641	1	825	825
Asparagaceae	890	5504.383146	3212	65	1874.015385	1423
Argophyllaceae	484	2435.46281	1940	14	1290.142857	1262.5
Asteliaceae	11999	3110.164514	2045	124	2083.983871	1292
Asteraceae	35	4235.914286	4545	9	1074.888889	1194
Austrobaileyales	60	3609.516667	3077.5	8	1630.5	1303.5
Berberidopsidaceae	7	8604.571429	8623	6	1940.833333	1745
Bignoniaceae	475	12602.78737	3020	79	1626.544304	1058
Blandfordiaceae	6	1359.833333	1334	1	1418	1418
Boraginales	1011	2296.980218	1805	19	1691.105263	1568
Brassicales	2915	3180.943396	1872	78	2383.794872	1288.5
Bromeliaceae	903	2760.728682	2073	18	1503.722222	1342
Bruniales	28	2913.142857	3036	2	4214	4214
Buxales	38	3543.315789	2978.5	6	1833.5	1762
Byblidaceae	8	4529.75	4542.5	3	3208	2572
Caesalpinioideae	2053	2894.584998	2084	57	1267.315789	971
Calceolariaceae	100	1075.89	712.5	2	1130	1130
Calycanthaceae	46	2434.021739	2678.5	5	955.8	1013
Campanulaceae	830	3747.03012	3180.5	22	1756.363636	1489.5
Cardiopteridaceae	20	3582.25	1713	9	1388.111111	1430
Caryophyllales	6345	3146.896296	2342	128	1887.320313	1363
Celastrales	485	3378.703093	3340	10	2298.3	1875
Cercidoideae	7	1999.714286	1843	2	1709.5	1709.5
Ceratophyllales	102	2268.127451	2714	3	1325.333333	1248
Chloranthales	58	3882.310345	4313.5	6	1073	982
Commelinales	210	2679.619048	2356	9	1674.555556	1627
Cornales	510	5803.766667	5027	28	1613	1449.5
Crossosomatales	40	6392.075	7653	9	1365.777778	1240
Cucurbitales	1413	3900.069356	2955	47	3817.744681	2810
Cyperaceae	2127	2597.028209	2116	23	3070.608696	1826
Detarioideae	475	3927.526316	4140	11	2138.454545	1905
Dialioideae	47	1884.06383	1792	4	1337.25	1260
Dilleniales	118	3097.838983	1933.5	7	3592.285714	4350
Dioscoreales	327	4265.006116	3519	23	1436.217391	1508
Dipsicales	569	6505.820738	4189	59	1364.525424	1278
Ericales	5222	3523.206817	2254.5	83	1845.771084	1565
Eriocaulaceae	346	1759.297688	1376	11	1809	1359
Escalloniales	44	2286.318182	2164.5	4	1022	870
Fagales	829	4179.077201	2724	40	1349.25	1360
Garyalles	16	3728	1537	7	1380.571429	1448
Gentianales	7076	3760.740107	2801.5	99	2164.434343	1656
Geraniales	491	15766.65173	2300	81	1435.666667	1061
Gesneriaceae	1482	5538.692308	3764.5	42	2043.880952	1427.5
Goodeniaceae	353	2090.189802	2280	3	1761	1962
Gunnerales	31	2853.16129	2084	6	1888	1121
Huerteales	11	2440.090909	2349	4	1302.25	1408.5
Hyacaceae	364	2388.881868	2079	9	1539.222222	1511
Hypoxidaceae	55	3471.727273	3628	7	1414.285714	1293
Icacinales	46	27577.71739	38533.5	37	1625.486486	1421
Iridaceae	989	4484.489383	3607	32	1907.8125	1143
Juncaceae	229	2458.938865	1949	9	2398.111111	1782
Lamiaceae	3015	3041.723051	2046	43	2103.348837	1527
Lentibulariaceae	266	3278.796992	3252	9	2173.444444	1590
Liliaceae	1189	4430.396131	3368	35	1811.371429	1543
Linderniaceae	82	2831.792683	3488.5	4	1430.75	1086.5
Magnoliids	3411	3839.76781	2758	76	2435.815789	1514.5
Malvales	2330	3711.096137	2445.5	64	2566.34375	2170.5
Malpihiales	6321	3705.355165	2265	129	1899.945736	1552
Martyniaceae	12	6422.166667	7605.5	8	1887.625	1269.5
Mazaceae	30	2774.133333	2898	5	1980.6	958
Menyanthaceae	40	3459.35	4159	4	1681.25	1486
Metteniusales	18	27229.55556	28891	39	1607.025641	1427
Myrtales	4209	2507.545735	2085	79	1568.544304	1305
Nymphaeales	64	3190.796875	2846	8	1745.75	1492
Oleaceae	352	14331.49432	3855	40	1938.15	1224.5
Orchidaceae	7549	3329.17446	2612	94	2546.393617	1573.5
Orobanchaceae	817	3085.138311	2799	15	2026	1523
Oxiladales	600	1819.191667	1443.5	14	1417.785714	1254
Pandanales	284	8255.214789	1429	73	1300.260274	1046
Papilionoideae	6867	2299.610456	1821	67	1649.820896	1496
Paulowniaceae	9	13400.77778	13638	10	1518.7	1498.5
Pedaliaceae	19	2836.368421	2323	6	1193.5	953
Phrymaceae	34	1438.117647	1403	4	865.5	853
Picramniales	7	551	552	1	593	593
Plantaginaceae	1185	2469.597468	2058	26	1846	1378.5
Poaceae	5466	5483.910172	4188.5	296	1373.233108	975
Polygalaceae	440	2362.063636	1728.5	10	1916.6	1577
Polypodiophyta	5612	3482.21258	2710.5	85	1863.376471	1469
Proteales	624	2705.93109	2271	21	1746.238095	1454
Ranunculales	2309	4386.153746	3490	51	2541.196078	1497
Rapateaceae	16	2004.4375	1911	2	1853	1853
Restionaceae	466	4494.622318	4790	9	2466.666667	1770
Rosales	3729	3240.021185	1795	69	2092.188406	1518
Santalales	663	4416.251885	2641	31	2192.741935	1558
Sapindales	3011	3483.545998	2475	53	2901.849057	2137
Saxifragales	1649	2524.375985	2079	27	1985.62963	1831
Schlegeliaceae	6	1711.833333	2074	1	2106	2106
Scrophulariaceae	538	2752.923792	2151.5	19	1346.789474	1244
Solanales	2300	3018.919565	1512	102	2104.382353	1518.5
Stilbaceae	21	3799.238095	3676	6	1477.833333	1539
Stylidiaceae	20	3302.65	3750	3	1506	1427
Tecophilaeaceae	25	6246.96	4933	9	2338	1574
Thurniaceae	6	1056.5	1169	1	1522	1522
Typhaceae	29	9454.103448	9321	19	1396.473684	1181
Verbenaceae	324	6545.617284	5134.5	28	1499.071429	1307.5
Vitales	460	5636.458696	4369	23	1870.173913	1518
Xyridaceae	26	914.8846154	611	2	1044.5	1044.5
Zingiberales	1259	3372.344718	2873	34	1771.470588	1500.5
Zygophyllales	174	1877.775862	1423.5	9	1176.777778	1215
