## Supplementary Table 4 for "A large phylogenetic tree for euphyllophytes": TableS4.csv

clade_name	proportion_species_sampled	mean_bs_support	age_uncertainty_as_percentage_of_mean_estime	number_of_nodes_calibrated	number_of_nodes_in_subtree	proportion_of_nodes_calibrated
Acanthaceae	0.233289646	685.7783133	0.814756189	171	1245	0.137349398
Acorales	1	849.6666667	0.907151831	1	3	0.333333333
Acrogymnospermae	0.842364532	594.364878	0.854811572	34	1025	0.033170732
Alismatales	0.287633347	632.8350515	1.149094186	191	1455	0.131271478
Alseuosmiaceae	0.7	922.6666667	0.877545433	4	6	0.666666667
Amaranthaceae	0.383366337	687.1003102	0.813038211	98	967	0.101344364
Apiaceae	0.502660944	670.1349505	1.211382461	336	2927	0.114793304
Aquifoliales	0.394871795	467.2478261	0.963129034	5	230	0.02173913
Arecales	0.436282468	623.2392924	0.978091045	223	1074	0.207635009
Argophyllaceae	0.28	735.6666667	1.837395823	1	6	0.166666667
Asparagaceae	0.381492798	477.4066438	0.968889048	77	873	0.088201604
Argophyllaceae	0.383319968	402.081761	0.83111483	54	477	0.113207547
Asteliaceae	0.891891892	548.625	0.882596977	3	32	0.09375
Asteraceae	0.350899818	578.8183109	2.069790816	933	11971	0.077938351
Austrobaileyales	0.612903226	611.5178571	0.841326679	8	56	0.142857143
Berberidopsidaceae	1	797.25	0.767809368	3	4	0.75
Bignoniaceae	0.5375	679.779661	1.075136914	64	472	0.13559322
Blandfordiaceae	1	334.3333333	0.560997189	1	3	0.333333333
Boraginales	0.303149606	646.335	0.722907997	102	1000	0.102
Brassicales	0.559447363	595.3524704	1.160390457	289	2874	0.100556715
Bromeliaceae	0.245753425	461.0200893	0.735092791	28	896	0.03125
Bruniales	0.320987654	913.96	0.815687349	1	25	0.04
Buxales	0.279069767	758.8	0.995062927	3	35	0.085714286
Byblidaceae	0.75	939.2	0.756279188	1	5	0.2
Caesalpinioideae	0.432334047	520.456888	1.172469709	77	2018	0.038156591
Calceolariaceae	0.357664234	491.5773196	1.963704158	1	97	0.010309278
Calycanthaceae	1	789.8837209	1.042386397	6	43	0.139534884
Campanulaceae	0.335360908	623.5012107	0.879299823	38	826	0.046004843
Cardiopteridaceae	0.183673469	915.4705882	0.734889467	9	17	0.529411765
Caryophyllales	0.451856107	598.4413541	0.967122006	682	6292	0.108391608
Celastrales	0.353903346	716.1221053	0.79004875	122	475	0.256842105
Cercidoideae	0.247524752	728.8686869	0.659804785	6	99	0.060606061
Ceratophyllales	0.833333333	947.5	0.808165046	1	4	0.25
Chloranthales	0.746666667	793.0727273	0.32133476	6	55	0.109090909
Commelinales	0.220572641	775.3671498	0.586646602	44	207	0.212560386
Cornales	0.688346883	713.0236686	0.87672004	37	507	0.072978304
Crossosomatales	0.666666667	824.6216216	0.694054937	6	37	0.162162162
Cucurbitales	0.428090575	659.7145923	1.195151468	104	1398	0.074391989
Cyperaceae	0.352607899	548.9522459	0.796014325	109	2115	0.051536643
Detarioideae	0.575609756	725.581741	0.856155969	114	471	0.242038217
Dialioideae	0.542168675	720.75	0.947614078	23	44	0.522727273
Dilleniales	0.188925081	623.8	1.147928277	6	115	0.052173913
Dioscoreales	0.342161017	566.9347826	0.843587005	18	322	0.055900621
Dipsicales	0.420268256	610.4351687	1.150991726	53	563	0.094138544
Ericales	0.36195251	561.977487	2.057517046	354	5197	0.068116221
Eriocaulaceae	0.282284768	599.8794118	0.921155817	9	340	0.026470588
Escalloniales	0.267515924	857.8292683	1.033216883	2	41	0.048780488
Fagales	0.49310138	381.0365408	2.033036637	31	821	0.037758831
Garyalles	0.5	826.1538462	0.859141264	4	13	0.307692308
Gentianales	0.311777473	623.3452685	1.406971545	517	7038	0.073458369
Geraniales	0.57806913	645.2954545	0.945909567	17	484	0.035123967
Gesneriaceae	0.376948633	706.5379919	0.856614149	134	1474	0.090909091
Goodeniaceae	0.797727273	715.2428571	0.889656251	7	350	0.02
Gunnerales	0.432835821	582.6428571	0.792802124	1	28	0.035714286
Huerteales	0.3	892.375	0.753934535	3	8	0.375
Hyacaceae	0.298407376	546.2422535	1.012339886	22	355	0.061971831
Hypoxidaceae	0.319277108	754.8076923	0.749659618	5	52	0.096153846
Icacinales	0.287581699	898.0232558	0.501120034	9	43	0.209302326
Iridaceae	0.384464496	599.7446374	0.797959914	71	979	0.072522983
Juncaceae	0.416506718	390.1712963	0.942822101	7	216	0.032407407
Lamiaceae	0.367462466	558.5829146	1.396889003	158	2985	0.052931323
Lentibulariaceae	0.589285714	814.2927757	0.727359942	6	263	0.022813688
Liliaceae	0.642430819	571.3499577	0.934499411	65	1183	0.054945055
Linderniaceae	0.283687943	828.0632911	0.591832621	11	79	0.139240506
Magnoliids	0.280823059	551.1670623	0.965159406	321	3370	0.095252226
Malvales	0.313055366	636.2612495	0.865437239	218	2289	0.095238095
Malpihiales	0.328182294	637.204023	1.241990878	449	6264	0.071679438
Martyniaceae	0.714285714	1000.777778	0.740419771	3	9	0.333333333
Mazaceae	0.608695652	680.6296296	1.173773782	1	27	0.037037037
Menyanthaceae	0.520547945	867.0540541	0.572996551	4	37	0.108108108
Metteniusales	0.242424242	817.7333333	0.962523739	3	15	0.2
Myrtales	0.290886305	578.6633948	1.046490064	336	4177	0.080440508
Nymphaeales	0.512396694	852.3934426	0.504202041	15	61	0.245901639
Oleaceae	0.476190476	664.0744986	0.764518972	30	349	0.085959885
Orchidaceae	0.243369129	639.7304267	1.5966748	389	7523	0.051708095
Orobanchaceae	0.364211478	621.3664596	1.299271918	37	805	0.045962733
Oxiladales	0.291974397	546.4628378	1.302803514	82	592	0.138513514
Pandanales	0.17773561	523.2857143	1.388280461	32	280	0.114285714
Papilionoideae	0.41371144	559.1453318	1.381241393	430	6812	0.063123899
Paulowniaceae	0.875	843.6666667	1.00402422	1	6	0.166666667
Pedaliaceae	0.236111111	721.0625	1.009723921	4	16	0.25
Phrymaceae	0.2	659.4516129	1.135945893	10	31	0.322580645
Picramniales	0.1	858.25	0.827142123	1	4	0.25
Plantaginaceae	0.547652255	611.7442651	0.951313058	59	1177	0.050127443
Poaceae	0.455307029	592.8721016	1.606768754	582	5434	0.107103423
Polygalaceae	0.404805915	718.1167048	0.880500303	16	437	0.036613272
Polypodiophyta	0.4538312	681.2941806	1.339364952	191	5602	0.034094966
Proteales	0.299803729	560.0344262	0.858928885	70	610	0.114754098
Ranunculales	0.365261814	525.8627022	1.42381694	155	2287	0.067774377
Rapateaceae	0.184210526	878.3846154	0.454695948	8	13	0.615384615
Restionaceae	0.835740072	774.2207792	0.776711557	67	462	0.145021645
Rosales	0.349040632	495.2485175	1.392904122	307	3710	0.082749326
Santalales	0.26663961	746.0625	0.661393079	81	656	0.12347561
Sapindales	0.454822026	617.9501506	1.007373554	525	2989	0.175644028
Saxifragales	0.497429695	613.3400243	0.820021524	107	1644	0.065085158
Schlegeliaceae	0.153846154	717	0.743133569	2	3	0.666666667
Scrophulariaceae	0.230567686	565.1650854	0.978363702	53	527	0.10056926
Solanales	0.473553205	585.3177038	1.382939501	154	2282	0.067484663
Stilbaceae	0.487179487	981.3333333	0.74987572	12	18	0.666666667
Stylidiaceae	0.054711246	939.2941176	0.672373156	9	17	0.529411765
Tecophilaeaceae	0.92	776.2272727	0.729652151	4	22	0.181818182
Thurniaceae	1	1004	0.229399524	1	3	0.333333333
Typhaceae	0.364864865	770.5	0.414325541	4	26	0.153846154
Verbenaceae	0.344017094	669.0809969	0.979407583	25	321	0.07788162
Vitales	0.4417238	577.1222222	0.736963983	25	450	0.055555556
Xyridaceae	0.058679707	417.3043478	2.220104933	1	23	0.043478261
Zingiberales	0.424428523	599.0901046	0.676856256	103	1243	0.082864039
Zygophyllales	0.553054662	0.594192178	14	171	0.081871345
